# Genetic requirements of *Mycobacterium tuberculosis* for survival under pathogen-specific immunity

**DOI:** 10.1101/2024.09.26.615000

**Authors:** Kimra S. James, Neharika Jain, Kelly Witzl, Nico Cicchetti, Sarah M. Fortune, Thomas R. Ioerger, Amanda J. Martinot, Allison F. Carey

**Affiliations:** Division of Microbiology & Immunology, Department of Pathology, University of Utah, Salt Lake City, UT; Department of Infectious Disease and Global Health, Tufts University Cummings School of Veterinary Medicine, North Grafton, MA; Department of Immunology & Infectious Disease, Harvard T.H. Chan School of Public Health, Boston, MA; Department of Computer Science, Texas A&M University, College Station, TX

## Abstract

*Mycobacterium tuberculosis* (Mtb), the etiologic agent of tuberculosis (TB), remains a persistent global health challenge due to the lack of an effective vaccine. The only licensed TB vaccine, Bacille Calmette-Guerin (BCG), is a live attenuated strain of *Mycobacterium bovis*, that protects young children from severe disease but fails to provide protection through adulthood. It is unclear why BCG-induced immunity provides incomplete protection despite inducing a robust CD4+ T cell response, a known critical correlate of protection against Mtb. We set out to interrogate mycobacterial determinants of vaccine escape using a functional genomics approach, TnSeq, to define mycobacterial genes required for survival in mice vaccinated with BCG, the live attenuated Mtb vaccine, ΔLprG, and in mice with Mtb immunity conferred by prior infection. We find that critical virulence genes associated with acute infection and exponential growth are less essential in hosts with adaptive immunity, including genes encoding the Esx-1 and Mce1 systems. Genetic requirements for Mtb growth in vaccinated and previously Mtb-infected hosts mirror the genetic requirements reported for bacteria grown under *in vitro* conditions that reflect aspects of the adaptive immune response as well as in mouse genetic backgrounds where bacterial growth is restricted. Across distinct immunization conditions, differences in genetic requirements between live attenuated vaccines and vaccination routes are observed, suggesting that different immunization strategies impose distinct bacterial stressors. Collectively, these data support the idea that Mtb requires genes that enable stress adaptation and growth arrest upon encountering the restrictive host environment induced by the adaptive immune response. We demonstrate that TnSeq can be used to understand the bacterial genetic requirements for survival in vaccinated hosts across pre-clinical live attenuated vaccines and therefore may be applied to other vaccine modalities. Understanding how Mtb survives in the setting of vaccine-induced immunity could uncover bacterial vulnerabilities to inform the development and prioritization of new vaccines or adjuvant therapies.
