## Supplemental Table 3 for "Genetic requirements of *Mycobacterium tuberculosis* for survival under pathogen-specific immunity"

### Sheet: Sheet1
Mouse Background	Log(10) CFU Spleen	Log2(fold-change) Transposon Count Averaged Across Esx-1 Genes	Log2(fold-change) Transposon Count Averaged Across Mce1 Genes
129s1.SvImJ	6.28	-1.15762	-0.887368
A.J	5.88	-2.29429	-0.584737
C57BL.6J	6.13	-2.14048	-0.491579
Cast.EiJ	6.24	-2.28476	-0.798421
NOD.ShiLtJ	5	-0.456667	-0.801579
NZO.H1LtJ	6.42	-1.48619	0.258947
PWK.PhJ	6.89	-2.57619	-1.71842
Wsb.Eij	7.04	-2.75286	-0.835789
CC001.Unc	5.84	-2.56857	-0.330526
CC002.Unc	7.14	-2.64286	-1.36053
CC003.Unc	7.46	-3.06619	-1.76842
CC004.TauUnc	7.02	-3.00286	-0.873158
CC005.TauUnc	7.64	-3.19095	-1.18789
CC006.TauUnc	6.8	-2.68524	-0.810526
CC007.Unc	5.66	-2.31952	-0.774737
CC008.GeniUnc	5.68	-2.70524	0.171579
CC009.Unc	6.97	-2.18714	-0.683158
CC010.GeniUnc	4.82	-1.96333	-0.305263
CC011.Unc	6.54	-2.55286	-0.725263
CC012.GeniUnc	6.48	-2.27762	-0.491579
CC013.GeniUnc	4.34	-2.05143	-0.145789
CC015.Unc	7	-2.5081	-0.777368
CC016.GeniUnc	5.7	-2.42143	-0.0921053
CC017.Unc	7.03	-2.92524	-1.92053
CC018.Unc	8.07	-3.28762	-1.43421
CC019.TauUnc	7.33	-3.40381	-1.44842
CC021.Unc	4.68	-2.0281	-0.331053
CC022.GeniUnc	6.89	-3.22524	-0.458947
CC023.GeniUnc	7.6	-2.47905	-1.31526
CC024.GeniUnc	6.71	-2.91429	-0.729474
CC025.GeniUnc	7.08	-2.70048	-0.921053
CC027.GeniUnc	7.92	-3.39048	-1.47737
CC028.GeniUnc	5.45	-2.19571	-0.571579
CC030.GeniUnc	6.79	-2.89905	-0.188421
CC031.GeniUnc	6.51	-1.8281	-0.0315789
CC032.GeniUnc	7.22	-2.59667	-0.708947
CC033.GeniUnc	7.58	-3.03762	-0.81
CC034.Unc	5.71	-2.27714	-0.26579
CC035.Unc	5.94	-3.99	-0.417368
CC037.TauUnc	6.7	-3.20762	-1.02789
CC038.GeniUnc	8.02	-2.84286	-2.08421
CC039.Unc	6.27	-2.41667	-0.697895
CC040.TauUnc	6.84	-3.30238	-1.37526
CC041.TauUnc	6.91	-2.79905	-0.850526
CC042.GeniUnc	8.42	-3.45333	-1.71579
CC043.GeniUnc	6.77	-1.75143	-0.362632
CC044.Unc	6.73	-3.7019	-0.81421
CC045.GeniUnc	7.76	-1.78381	-1.62579
CC046.Unc	6.89	-2.72286	-0.504211
CC047.Unc	5.4	-2.65952	-0.826316
CC051.TauUnc	5.99	-2.53	-0.918421
CC056.GeniUnc	5.85	-3.28762	-0.594737
CC057.Unc	5.81	-2.29429	0.271053
CC059.TauUnc	6	-1.77476	-0.371579
CC061.GeniUnc	5.12	-2.27524	-0.621579
CC065.Unc	7.34	-2.68857	-0.902632
