## Supplemental Table 2 for "Genetic requirements of *Mycobacterium tuberculosis* for survival under pathogen-specific immunity"

### Sheet: Sheet1
Figure Label	Experimental Condition	Control Condition	Reference
BCG vaccinated mice Week 2	BCG vaccinated C57Bl/6 mice, 2 weeks post-infection with Tn library	C57BL/6 mice, 2 weeks post-infection with Tn library	This work
BCG vaccinated mice Week 4	BCG vaccinated C57Bl/6 mice, 4 weeks post-infection with Tn library	C57BL/6 mice, 4 weeks post-infection with Tn library	This work
MHCII-/- mice Day 10	MHCII-/- mice, 10 days post-infection with Tn library	C57BL/6 mice, 10 days post-infection with Tn library	Zhang, Yanjia J et al. “Tryptophan biosynthesis protects mycobacteria from CD4 T-cell-mediated killing.” Cell vol. 155,6 (2013): 1296-308. doi:10.1016/j.cell.2013.10.045
Tryptophan starvation	Tn library selected on 7H10 media	Tn library selected on 7H10 media supplemented with 1 mM tryptophan	Zhang, Yanjia J et al. “Tryptophan biosynthesis protects mycobacteria from CD4 T-cell-mediated killing.” Cell vol. 155,6 (2013): 1296-308. doi:10.1016/j.cell.2013.10.045
Acid stress in phosphate-citrate buffer	Tn library selected in phosphate-citrate buffer at pH 4.5 for 6 days	Tn library selected in 7H9 media supplemented with tyloxapol buffered to pH 6.5 for 6 days	Zhang, Yanjia J et al. “Tryptophan biosynthesis protects mycobacteria from CD4 T-cell-mediated killing.” Cell vol. 155,6 (2013): 1296-308. doi:10.1016/j.cell.2013.10.045
Amino acid starvation	Tn library selected on 7H10 media	Tn library selected on 7H10 media supplemented with 1% Cas-amino acids	Zhang, Yanjia J et al. “Tryptophan biosynthesis protects mycobacteria from CD4 T-cell-mediated killing.” Cell vol. 155,6 (2013): 1296-308. doi:10.1016/j.cell.2013.10.045
Hypoxia Week 3	Tn library selected in 7H9 media under hypoxic conditions for 3 weeks	Input Tn library	Rittershaus, Emily S C et al. “A Lysine Acetyltransferase Contributes to the Metabolic Adaptation to Hypoxia in Mycobacterium tuberculosis.” Cell chemical biology vol. 25,12 (2018): 1495-1505.e3. doi:10.1016/j.chembiol.2018.09.009
Hypoxia Week 6	Tn library selected in 7H9 media under hypoxic conditions for 6 weeks	Input Tn library	Rittershaus, Emily S C et al. “A Lysine Acetyltransferase Contributes to the Metabolic Adaptation to Hypoxia in Mycobacterium tuberculosis.” Cell chemical biology vol. 25,12 (2018): 1495-1505.e3. doi:10.1016/j.chembiol.2018.09.009
Cholesterol carbon source	Tn library selected for 12 generations in minimal media supplemented with 0.01% cholesterol	Tn library selected for 12 generations in minimal media supplemented with 0.1% glycerol	Griffin, Jennifer E et al. “High-resolution phenotypic profiling defines genes essential for mycobacterial growth and cholesterol catabolism.” PLoS pathogensvol. 7,9 (2011): e1002251. doi:10.1371/journal.ppat.1002251
Acid stress in 7H9 media	Tn library selected in 7H9 media supplemented with tyloxapol buffered to pH 4.5 for 6 days	Tn library selected in 7H9 media supplemented with tyloxapol buffered to pH 6.5 for 6 days	Zhang, Yanjia J et al. “Tryptophan biosynthesis protects mycobacteria from CD4 T-cell-mediated killing.” Cell vol. 155,6 (2013): 1296-308. doi:10.1016/j.cell.2013.10.045
Nitrosative stress	Tn library selected in media with 5 mM DETA-NO for 3 days	Tn library selected in media without DETA-NO for 3 days	Zhang, Yanjia J et al. “Tryptophan biosynthesis protects mycobacteria from CD4 T-cell-mediated killing.” Cell vol. 155,6 (2013): 1296-308. doi:10.1016/j.cell.2013.10.045
Iron starvation	Tn library plated on 7H10 supplemented with 450 uM iron	Tn library plated on 7H10 supplemented with 1.5 mM iron	Zhang, Yanjia J et al. “Tryptophan biosynthesis protects mycobacteria from CD4 T-cell-mediated killing.” Cell vol. 155,6 (2013): 1296-308. doi:10.1016/j.cell.2013.10.045
Minimal media	Tn library created on minimal media	Tn library created on rich media	Minato, Yusuke et al. “Genomewide Assessment of Mycobacterium tuberculosis Conditionally Essential Metabolic Pathways.” mSystems vol. 4,4 e00070-19. 25 Jun. 2019, doi:10.1128/mSystems.00070-19
MHCII-/- mice Day 45	MHCII knockout mice, 45 days post-infection with Tn library	C57BL/6 mice, 45 days post-infection with Tn library	Zhang, Yanjia J et al. “Tryptophan biosynthesis protects mycobacteria from CD4 T-cell-mediated killing.” Cell vol. 155,6 (2013): 1296-308. doi:10.1016/j.cell.2013.10.045
C57BL/6 mice Day 10	C57BL/6 mice, 10 days post-infection with Tn library	Input Tn library	Zhang, Yanjia J et al. “Tryptophan biosynthesis protects mycobacteria from CD4 T-cell-mediated killing.” Cell vol. 155,6 (2013): 1296-308. doi:10.1016/j.cell.2013.10.045
C3HeB/FeJ mice	C3HeB/FeJ mice, 4 weeks post-infection with Tn library	C57BL/6 mice, 4 weeks post-infection with Tn library	Mishra, Bibhuti B et al. “Nitric oxide prevents a pathogen-permissive granulocytic inflammation during tuberculosis.” Nature microbiology vol. 2 17072. 15 May. 2017, doi:10.1038/nmicrobiol.2017.72
C57BL/6 mice Day 45	C57BL/6 mice, 45 days post-infection with Tn library	Input Tn library	Zhang, Yanjia J et al. “Tryptophan biosynthesis protects mycobacteria from CD4 T-cell-mediated killing.” Cell vol. 155,6 (2013): 1296-308. doi:10.1016/j.cell.2013.10.045
Cybb-/- mice	Cybb-/- phagocyte oxidase deficient mice, 4 weeks post-infection	Input Tn library	Smith, Clare M et al. “Host-pathogen genetic interactions underlie tuberculosis susceptibility in genetically diverse mice.” eLife vol. 11 e74419. 3 Feb. 2022, doi:10.7554/eLife.74419
Nos2-/- mice	Nos2-/- nitric oxide synthase deficient mice, 4 weeks post-infection with Tn library	Input Tn library	Smith, Clare M et al. “Host-pathogen genetic interactions underlie tuberculosis susceptibility in genetically diverse mice.” eLife vol. 11 e74419. 3 Feb. 2022, doi:10.7554/eLife.74419
IFNg-/- mice	Ifng-/- mice, 4 weeks post-infection with Tn library	Input Tn library	Smith, Clare M et al. “Host-pathogen genetic interactions underlie tuberculosis susceptibility in genetically diverse mice.” eLife vol. 11 e74419. 3 Feb. 2022, doi:10.7554/eLife.74419
RAG2-/- mice	Rag2-/- mice, 4 weeks post-infection with Tn library	Input Tn library	Smith, Clare M et al. “Host-pathogen genetic interactions underlie tuberculosis susceptibility in genetically diverse mice.” eLife vol. 11 e74419. 3 Feb. 2022, doi:10.7554/eLife.74419
